# BPQ_RNA: A Thermodynamically Informed, Hybrid Quantum-Classical Framework for RNA 2D Structure Prediction Including Chemical Modifications

**DOI:** 10.64898/2026.11.25.769245

**Authors:** Nivedita Dutta, Liwen Shih, Quentin Vicens

## Abstract

Predicting RNA secondary (2D) structural folds remains a Nondeterministic Polynomial-time (NP)-hard challenge. Existing quantum approaches predominantly rely on coarse-grained heuristics or classical stem pre-estimation, shifting core thermodynamic computations outside the quantum workflow and limiting localized structural precision. Here, we present a Base-Pair QUBO framework for RNA (BPQ_RNA), a hybrid pipeline that directly maps experimental Nearest Neighbor Database (NNDB)-derived free energies onto a gate-based quantum framework strictly at the base-pair level. This eliminates pre-assembly constraints and integrates chemical modifications with zero additional qubit overhead. Executed on a GPU-accelerated simulator with classical maturation for multi-body loops, BPQ_RNA resolves biological ground states within a 5-22 qubit footprint. Finally, we analyze a Variational Convergence Bound, demonstrate how uniform randomized multi-start initialization and multi-replica sampling aids navigation of rugged energy landscapes, and outline future directions for scaling to more complex RNA 2D folds and expanded modification libraries.
