## Supplementary material for "BPQ_RNA: A Thermodynamically Informed, Hybrid Quantum-Classical Framework for RNA 2D Structure Prediction Including Chemical Modifications": compiled_qaoa_results.csv

Seq ID	RNA Sequence	Replicate	Rank	Predicted Fold	ΔG°37 (kcal/mol)
S1	GCGGAAACGC	1	1	(((....)))	-0.2
S1	GCGGAAACGC	1	2	((.(...)))	2.0
S1	GCGGAAACGC	1	3	((......))	2.0
S1	GCGGAAACGC	1	4	.((....)).	2.4
S1	GCGGAAACGC	1	5	.(.(...)).	4.6
S1	GCGGAAACGC	2	1	(((....)))	-0.2
S1	GCGGAAACGC	2	2	((.(...)))	2.0
S1	GCGGAAACGC	2	3	((......))	2.0
S1	GCGGAAACGC	2	4	.((....)).	2.4
S1	GCGGAAACGC	2	5	(.(....).)	5.6
S1	GCGGAAACGC	3	1	(((....)))	-0.2
S1	GCGGAAACGC	3	2	((.(...)))	2.0
S1	GCGGAAACGC	3	3	((......))	2.0
S1	GCGGAAACGC	3	4	.((....)).	2.4
S1	GCGGAAACGC	3	5	(..(...).)	5.4
S1	GCGGAAACGC	4	1	(((....)))	-0.2
S1	GCGGAAACGC	4	2	((.(...)))	2.0
S1	GCGGAAACGC	4	3	((......))	2.0
S1	GCGGAAACGC	4	4	.((....)).	2.4
S1	GCGGAAACGC	4	5	.(.(...)).	4.6
S1	GCGGAAACGC	5	1	(((....)))	-0.2
S1	GCGGAAACGC	5	2	((.(...)))	2.0
S1	GCGGAAACGC	5	3	((......))	2.0
S1	GCGGAAACGC	5	4	.((....)).	2.4
S1	GCGGAAACGC	5	5	(.(....).)	5.6
S2	GCCAAAAACGG	1	1	.((......))	2.1
S2	GCCAAAAACGG	1	2	(.......)..	4.7
S2	GCCAAAAACGG	1	3	.(........)	5.5
S2	GCCAAAAACGG	1	4	.(.......).	4.3
S2	GCCAAAAACGG	1	5	..(......).	3.4
S2	GCCAAAAACGG	2	1	.((......))	2.1
S2	GCCAAAAACGG	2	2	.(.......).	4.3
S2	GCCAAAAACGG	2	3	..(.......)	5.7
S2	GCCAAAAACGG	2	4	..(......).	3.4
S2	GCCAAAAACGG	2	5	.(........)	5.5
S2	GCCAAAAACGG	3	1	.((......))	2.1
S2	GCCAAAAACGG	3	2	(.......)..	4.7
S2	GCCAAAAACGG	3	3	..(......).	3.4
S2	GCCAAAAACGG	3	4	.(........)	5.5
S2	GCCAAAAACGG	3	5	..(.......)	5.7
S2	GCCAAAAACGG	4	1	.((......))	2.1
S2	GCCAAAAACGG	4	2	(.......)..	4.7
S2	GCCAAAAACGG	4	3	.(........)	5.5
S2	GCCAAAAACGG	4	4	..(.......)	5.7
S2	GCCAAAAACGG	4	5	..(......).	3.4
S2	GCCAAAAACGG	5	1	.((......))	2.1
S2	GCCAAAAACGG	5	2	.(.......).	4.3
S2	GCCAAAAACGG	5	3	(.......)..	4.7
S2	GCCAAAAACGG	5	4	..(.......)	5.7
S2	GCCAAAAACGG	5	5	.(........)	5.5
S3	GGUGUGAACACC	1	1	((((....))))	-2.0
S3	GGUGUGAACACC	1	2	(((......)))	-0.1
S3	GGUGUGAACACC	1	3	.(((....))).	0.7
S3	GGUGUGAACACC	1	4	((..(....)))	2.3
S3	GGUGUGAACACC	1	5	((.(....).))	2.3
S3	GGUGUGAACACC	2	1	((((....))))	-2.0
S3	GGUGUGAACACC	2	2	(((......)))	-0.1
S3	GGUGUGAACACC	2	3	.(((....))).	0.7
S3	GGUGUGAACACC	2	4	(((...)...))	2.1
S3	GGUGUGAACACC	2	5	((.(....).))	2.3
S3	GGUGUGAACACC	3	1	((((....))))	-2.0
S3	GGUGUGAACACC	3	2	(((......)))	-0.1
S3	GGUGUGAACACC	3	3	.(((....))).	0.7
S3	GGUGUGAACACC	3	4	((.(....).))	2.3
S3	GGUGUGAACACC	3	5	(((...)...))	2.1
S3	GGUGUGAACACC	4	1	((((....))))	-2.0
S3	GGUGUGAACACC	4	2	(((......)))	-0.1
S3	GGUGUGAACACC	4	3	.(((....))).	0.7
S3	GGUGUGAACACC	4	4	((.(....).))	2.3
S3	GGUGUGAACACC	4	5	((........))	2.2
S3	GGUGUGAACACC	5	1	((((....))))	-2.0
S3	GGUGUGAACACC	5	2	.(((....))).	0.7
S3	GGUGUGAACACC	5	3	((.(....).))	2.3
S3	GGUGUGAACACC	5	4	((........))	2.2
S3	GGUGUGAACACC	5	5	(..((....)))	3.4
S4	GGUGUGAACMCC	1	1	((((....))))	-0.9
S4	GGUGUGAACMCC	1	2	(((......)))	0.2
S4	GGUGUGAACMCC	1	3	(((...)...))	2.1
S4	GGUGUGAACMCC	1	4	((..(....)))	2.3
S4	GGUGUGAACMCC	1	5	((........))	2.2
S4	GGUGUGAACMCC	2	1	(((......)))	0.2
S4	GGUGUGAACMCC	2	2	((.(....).))	2.3
S4	GGUGUGAACMCC	2	3	((........))	2.2
S4	GGUGUGAACMCC	2	4	.(((....))).	1.8
S4	GGUGUGAACMCC	2	5	(((....))..)	3.4
S4	GGUGUGAACMCC	3	1	(((......)))	0.2
S4	GGUGUGAACMCC	3	2	((.(....).))	2.3
S4	GGUGUGAACMCC	3	3	((..(....)))	2.3
S4	GGUGUGAACMCC	3	4	((........))	2.2
S4	GGUGUGAACMCC	3	5	.(((....))).	1.8
S4	GGUGUGAACMCC	4	1	((((....))))	-0.9
S4	GGUGUGAACMCC	4	2	.(((....))).	1.8
S4	GGUGUGAACMCC	4	3	(..((....)))	3.7
S4	GGUGUGAACMCC	4	4	.((......)).	2.9
S4	GGUGUGAACMCC	4	5	(.((....)).)	4.3
S4	GGUGUGAACMCC	5	1	((((....))))	-0.9
S4	GGUGUGAACMCC	5	2	(((....)..))	2.3
S4	GGUGUGAACMCC	5	3	(((...)...))	2.1
S4	GGUGUGAACMCC	5	4	((..(....)))	2.3
S4	GGUGUGAACMCC	5	5	((........))	2.2
S5	GCCGAAAAACGGC	1	1	((((.....))))	-3.4
S5	GCCGAAAAACGGC	1	2	(((.......)))	-0.7
S5	GCCGAAAAACGGC	1	3	.(((.....))).	-0.8
S5	GCCGAAAAACGGC	1	4	((.........))	3.0
S5	GCCGAAAAACGGC	1	5	.((.......)).	1.9
S5	GCCGAAAAACGGC	2	1	((((.....))))	-3.4
S5	GCCGAAAAACGGC	2	2	(((.......)))	-0.7
S5	GCCGAAAAACGGC	2	3	((.........))	3.0
S5	GCCGAAAAACGGC	2	4	.((.......)).	1.9
S5	GCCGAAAAACGGC	2	5	(.((.....)).)	3.3
S5	GCCGAAAAACGGC	3	1	((((.....))))	-3.4
S5	GCCGAAAAACGGC	3	2	(((.......)))	-0.7
S5	GCCGAAAAACGGC	3	3	.(((.....))).	-0.8
S5	GCCGAAAAACGGC	3	4	((.(.....).))	2.3
S5	GCCGAAAAACGGC	3	5	((.........))	3.0
S5	GCCGAAAAACGGC	4	1	((((.....))))	-3.4
S5	GCCGAAAAACGGC	4	2	.(((.....))).	-0.8
S5	GCCGAAAAACGGC	4	3	((.(.....).))	2.3
S5	GCCGAAAAACGGC	4	4	((.........))	3.0
S5	GCCGAAAAACGGC	4	5	.((.......)).	1.9
S5	GCCGAAAAACGGC	5	1	((((.....))))	-3.4
S5	GCCGAAAAACGGC	5	2	(((.......)))	-0.7
S5	GCCGAAAAACGGC	5	3	.(((.....))).	-0.8
S5	GCCGAAAAACGGC	5	4	((.(.....).))	2.3
S5	GCCGAAAAACGGC	5	5	((.........))	3.0
S6	CACAAAAAAUGUG	1	1	((((.....))))	-0.7
S6	CACAAAAAAUGUG	1	2	(((.(....))))	1.3
S6	CACAAAAAAUGUG	1	3	(((..(...))))	1.1
S6	CACAAAAAAUGUG	1	4	.(((.....))).	0.5
S6	CACAAAAAAUGUG	1	5	.((.(....))).	2.5
S6	CACAAAAAAUGUG	2	1	((((.....))))	-0.7
S6	CACAAAAAAUGUG	2	2	((.(.....).))	3.6
S6	CACAAAAAAUGUG	2	3	..(.((...).))	5.2
S6	CACAAAAAAUGUG	2	4	(.(.......).)	6.0
S6	CACAAAAAAUGUG	2	5	(....(...))..	4.2
S6	CACAAAAAAUGUG	3	1	((((.....))))	-0.7
S6	CACAAAAAAUGUG	3	2	(((.(....))))	1.3
S6	CACAAAAAAUGUG	3	3	.(((.....))).	0.5
S6	CACAAAAAAUGUG	3	4	(((.......)))	1.7
S6	CACAAAAAAUGUG	3	5	.((..(...))).	2.3
S6	CACAAAAAAUGUG	4	1	((((.....))))	-0.7
S6	CACAAAAAAUGUG	4	2	(((.......)))	1.7
S6	CACAAAAAAUGUG	4	3	.(((.....))).	0.5
S6	CACAAAAAAUGUG	4	4	..(((....).))	3.3
S6	CACAAAAAAUGUG	4	5	((.(.....).))	3.6
S6	CACAAAAAAUGUG	5	1	((((.....))))	-0.7
S6	CACAAAAAAUGUG	5	2	(((.(....))))	1.3
S6	CACAAAAAAUGUG	5	3	(((.......)))	1.7
S6	CACAAAAAAUGUG	5	4	.(((.....))).	0.5
S6	CACAAAAAAUGUG	5	5	.((.(....))).	2.5
S7	GCGUUAACUCGCA	1	1	(((......))).	-1.5
S7	GCGUUAACUCGCA	1	2	.((......))..	2.2
S7	GCGUUAACUCGCA	1	3	..((......)).	1.8
S7	GCGUUAACUCGCA	1	4	..(.(.....)).	4.3
S7	GCGUUAACUCGCA	1	5	(..(......)).	4.3
S7	GCGUUAACUCGCA	2	1	(((......))).	-1.5
S7	GCGUUAACUCGCA	2	2	((........)).	1.0
S7	GCGUUAACUCGCA	2	3	..((......)).	1.8
S7	GCGUUAACUCGCA	2	4	(.(......).).	4.3
S7	GCGUUAACUCGCA	2	5	(..(......)).	4.3
S7	GCGUUAACUCGCA	3	1	(((......))).	-1.5
S7	GCGUUAACUCGCA	3	2	.((......))..	2.2
S7	GCGUUAACUCGCA	3	3	..((......)).	1.8
S7	GCGUUAACUCGCA	3	4	...((.....).)	5.3
S7	GCGUUAACUCGCA	3	5	(.(.....))...	4.4
S7	GCGUUAACUCGCA	4	1	(((......))).	-1.5
S7	GCGUUAACUCGCA	4	2	((........)).	1.0
S7	GCGUUAACUCGCA	4	3	.((......))..	2.2
S7	GCGUUAACUCGCA	4	4	..((......)).	1.8
S7	GCGUUAACUCGCA	4	5	(.(....)...).	4.5
S7	GCGUUAACUCGCA	5	1	(((......))).	-1.5
S7	GCGUUAACUCGCA	5	2	(((....)..)).	1.1
S7	GCGUUAACUCGCA	5	3	((........)).	1.0
S7	GCGUUAACUCGCA	5	4	.((......))..	2.2
S7	GCGUUAACUCGCA	5	5	..((......)).	1.8
S8	GCGGUGAAAUGCC	1	1	..((((...))))	-1.0
S8	GCGGUGAAAUGCC	1	2	..(((.....)))	-0.1
S8	GCGGUGAAAUGCC	1	3	..((.(...).))	1.8
S8	GCGGUGAAAUGCC	1	4	..((.......))	2.4
S8	GCGGUGAAAUGCC	1	5	...((.....)).	2.9
S8	GCGGUGAAAUGCC	2	1	..((((...))))	-1.0
S8	GCGGUGAAAUGCC	2	2	..(((.....)))	-0.1
S8	GCGGUGAAAUGCC	2	3	(((.(...)))).	0.3
S8	GCGGUGAAAUGCC	2	4	((..(...).)).	1.6
S8	GCGGUGAAAUGCC	2	5	((.(.....))).	1.9
S8	GCGGUGAAAUGCC	3	1	..((((...))))	-1.0
S8	GCGGUGAAAUGCC	3	2	..(((.....)))	-0.1
S8	GCGGUGAAAUGCC	3	3	(((.(...)))).	0.3
S8	GCGGUGAAAUGCC	3	4	(((......))).	0.3
S8	GCGGUGAAAUGCC	3	5	((.((...)))).	0.7
S8	GCGGUGAAAUGCC	4	1	..((((...))))	-1.0
S8	GCGGUGAAAUGCC	4	2	(((.(...)))).	0.3
S8	GCGGUGAAAUGCC	4	3	(((......))).	0.3
S8	GCGGUGAAAUGCC	4	4	..((.(...).))	1.8
S8	GCGGUGAAAUGCC	4	5	..((.......))	2.4
S8	GCGGUGAAAUGCC	5	1	..((((...))))	-1.0
S8	GCGGUGAAAUGCC	5	2	..(((.....)))	-0.1
S8	GCGGUGAAAUGCC	5	3	(((......))).	0.3
S8	GCGGUGAAAUGCC	5	4	((.((...)))).	0.7
S8	GCGGUGAAAUGCC	5	5	((.(.....))).	1.9
S9	GGUGCAUAGCACC	1	1	((((.....))))	-1.9
S9	GGUGCAUAGCACC	1	2	((.((...)).))	-1.3
S9	GGUGCAUAGCACC	1	3	(((.......)))	0.5
S9	GGUGCAUAGCACC	1	4	..(((...)))..	-0.6
S9	GGUGCAUAGCACC	1	5	(..((...))..)	2.0
S9	GGUGCAUAGCACC	2	1	(((((...)))))	-5.6
S9	GGUGCAUAGCACC	2	2	.((((...)))).	-2.9
S9	GGUGCAUAGCACC	2	3	((((.....))))	-1.9
S9	GGUGCAUAGCACC	2	4	((.((...)).))	-1.3
S9	GGUGCAUAGCACC	2	5	(((.(...).)))	-0.1
S9	GGUGCAUAGCACC	3	1	(((((...)))))	-5.6
S9	GGUGCAUAGCACC	3	2	.((((...)))).	-2.9
S9	GGUGCAUAGCACC	3	3	((.((...)).))	-1.3
S9	GGUGCAUAGCACC	3	4	(((.(...).)))	-0.1
S9	GGUGCAUAGCACC	3	5	(.(((...))).)	-0.1
S9	GGUGCAUAGCACC	4	1	(((((...)))))	-5.6
S9	GGUGCAUAGCACC	4	2	.((((...)))).	-2.9
S9	GGUGCAUAGCACC	4	3	((((.....))))	-1.9
S9	GGUGCAUAGCACC	4	4	((.((...)).))	-1.3
S9	GGUGCAUAGCACC	4	5	(((.(...).)))	-0.1
S9	GGUGCAUAGCACC	5	1	(((((...)))))	-5.6
S9	GGUGCAUAGCACC	5	2	.((((...)))).	-2.9
S9	GGUGCAUAGCACC	5	3	((.((...)).))	-1.3
S9	GGUGCAUAGCACC	5	4	(.(((...)))).	-0.5
S9	GGUGCAUAGCACC	5	5	(.(((...))).)	-0.1
S10	UGACUUUUAAUCA	1	1	(((.(....))))	1.1
S10	UGACUUUUAAUCA	1	2	((.....))....	4.6
S10	UGACUUUUAAUCA	1	3	.(..(...)..).	4.2
S10	UGACUUUUAAUCA	1	4	.(....)(....)	4.8
S10	UGACUUUUAAUCA	1	5	.(..(....).).	4.4
S10	UGACUUUUAAUCA	2	1	(((.(....))))	1.1
S10	UGACUUUUAAUCA	2	2	((...(...).))	3.3
S10	UGACUUUUAAUCA	2	3	(((...)....))	3.3
S10	UGACUUUUAAUCA	2	4	((.........))	4.3
S10	UGACUUUUAAUCA	2	5	((.....))....	4.6
S10	UGACUUUUAAUCA	3	1	(((..(...))))	0.9
S10	UGACUUUUAAUCA	3	2	(((.(....))))	1.1
S10	UGACUUUUAAUCA	3	3	(((.......)))	1.5
S10	UGACUUUUAAUCA	3	4	.((.(...).)).	1.8
S10	UGACUUUUAAUCA	3	5	.((.(....))).	2.0
S10	UGACUUUUAAUCA	4	1	(((.......)))	1.5
S10	UGACUUUUAAUCA	4	2	.((.(....))).	2.0
S10	UGACUUUUAAUCA	4	3	.((.......)).	2.4
S10	UGACUUUUAAUCA	4	4	(((...)....))	3.3
S10	UGACUUUUAAUCA	4	5	((.........))	4.3
S10	UGACUUUUAAUCA	5	1	(((.(....))))	1.1
S10	UGACUUUUAAUCA	5	2	((...(...).))	3.3
S10	UGACUUUUAAUCA	5	3	.((...)).....	3.9
S10	UGACUUUUAAUCA	5	4	((.....))....	4.6
S10	UGACUUUUAAUCA	5	5	((...)......)	5.4
S11	CACGAAAAAACGUG	1	1	((((......))))	-1.3
S11	CACGAAAAAACGUG	1	2	.(((......))).	-0.1
S11	CACGAAAAAACGUG	1	3	(.((......)).)	3.0
S11	CACGAAAAAACGUG	1	4	..((......))..	1.6
S11	CACGAAAAAACGUG	1	5	.((........)).	2.4
S11	CACGAAAAAACGUG	2	1	((((......))))	-1.3
S11	CACGAAAAAACGUG	2	2	.(((......))).	-0.1
S11	CACGAAAAAACGUG	2	3	(((........)))	1.2
S11	CACGAAAAAACGUG	2	4	(.((......)).)	3.0
S11	CACGAAAAAACGUG	2	5	..((......))..	1.6
S11	CACGAAAAAACGUG	3	1	((((......))))	-1.3
S11	CACGAAAAAACGUG	3	2	.(((......))).	-0.1
S11	CACGAAAAAACGUG	3	3	(((........)))	1.2
S11	CACGAAAAAACGUG	3	4	(.((......)).)	3.0
S11	CACGAAAAAACGUG	3	5	..((......))..	1.6
S11	CACGAAAAAACGUG	4	1	((((......))))	-1.3
S11	CACGAAAAAACGUG	4	2	..((......))..	1.6
S11	CACGAAAAAACGUG	4	3	.((........)).	2.4
S11	CACGAAAAAACGUG	4	4	.(.(......).).	4.5
S11	CACGAAAAAACGUG	4	5	..(.....(...))	5.2
S11	CACGAAAAAACGUG	5	1	((((......))))	-1.3
S11	CACGAAAAAACGUG	5	2	.(((......))).	-0.1
S11	CACGAAAAAACGUG	5	3	(((........)))	1.2
S11	CACGAAAAAACGUG	5	4	(.((......)).)	3.0
S11	CACGAAAAAACGUG	5	5	..((......))..	1.6
S12	GCMGAAAAAACUGC	1	1	((((......))))	-0.9
S12	GCMGAAAAAACUGC	1	2	(((........)))	0.8
S12	GCMGAAAAAACUGC	1	3	((...(.....)))	2.3
S12	GCMGAAAAAACUGC	1	4	((....(....)))	2.2
S12	GCMGAAAAAACUGC	1	5	((.(.......)))	2.6
S12	GCMGAAAAAACUGC	2	1	((((......))))	-0.9
S12	GCMGAAAAAACUGC	2	2	(((........)))	0.8
S12	GCMGAAAAAACUGC	2	3	((.....(...)))	2.0
S12	GCMGAAAAAACUGC	2	4	((.(......).))	2.0
S12	GCMGAAAAAACUGC	2	5	((....(....)))	2.2
S12	GCMGAAAAAACUGC	3	1	((((......))))	-0.9
S12	GCMGAAAAAACUGC	3	2	(((........)))	0.8
S12	GCMGAAAAAACUGC	3	3	((.(.......)))	2.6
S12	GCMGAAAAAACUGC	3	4	((.(......).))	2.0
S12	GCMGAAAAAACUGC	3	5	((..........))	3.1
S12	GCMGAAAAAACUGC	4	1	((((......))))	-0.9
S12	GCMGAAAAAACUGC	4	2	(((........)))	0.8
S12	GCMGAAAAAACUGC	4	3	((.(.......)))	2.6
S12	GCMGAAAAAACUGC	4	4	((..(......)))	2.0
S12	GCMGAAAAAACUGC	4	5	((...(.....)))	2.3
S12	GCMGAAAAAACUGC	5	1	((((......))))	-0.9
S12	GCMGAAAAAACUGC	5	2	((.(......).))	2.0
S12	GCMGAAAAAACUGC	5	3	((..........))	3.1
S12	GCMGAAAAAACUGC	5	4	.(((......))).	1.7
S12	GCMGAAAAAACUGC	5	5	(.((......)).)	3.8
S13	CMCMMMMMMMUGUG	1	1	((((......))))	0.9
S13	CMCMMMMMMMUGUG	1	2	(((...(...))))	2.2
S13	CMCMMMMMMMUGUG	1	3	.((.(.....))).	3.2
S13	CMCMMMMMMMUGUG	1	4	.((..(....))).	3.1
S13	CMCMMMMMMMUGUG	1	5	((..(.....).))	4.4
S13	CMCMMMMMMMUGUG	2	1	(((.(.....))))	2.5
S13	CMCMMMMMMMUGUG	2	2	(((...(...))))	2.2
S13	CMCMMMMMMMUGUG	2	3	.(((......))).	1.6
S13	CMCMMMMMMMUGUG	2	4	(((........)))	2.3
S13	CMCMMMMMMMUGUG	2	5	.((...(...))).	2.9
S13	CMCMMMMMMMUGUG	3	1	((((......))))	0.9
S13	CMCMMMMMMMUGUG	3	2	.(((......))).	1.6
S13	CMCMMMMMMMUGUG	3	3	.((.(.....))).	3.2
S13	CMCMMMMMMMUGUG	3	4	.((..(....))).	3.1
S13	CMCMMMMMMMUGUG	3	5	.((...(...))).	2.9
S13	CMCMMMMMMMUGUG	4	1	((((......))))	0.9
S13	CMCMMMMMMMUGUG	4	2	(((..(....))))	2.4
S13	CMCMMMMMMMUGUG	4	3	(((.(.....))))	2.5
S13	CMCMMMMMMMUGUG	4	4	.(((......))).	1.6
S13	CMCMMMMMMMUGUG	4	5	.((..(....))).	3.1
S13	CMCMMMMMMMUGUG	5	1	((((......))))	0.9
S13	CMCMMMMMMMUGUG	5	2	(((........)))	2.3
S13	CMCMMMMMMMUGUG	5	3	.(((......))).	1.6
S13	CMCMMMMMMMUGUG	5	4	.((........)).	3.0
S13	CMCMMMMMMMUGUG	5	5	((..........))	5.2
S14	ACACGAAAAAACGUG	1	1	.((((......))))	-1.5
S14	ACACGAAAAAACGUG	1	2	..(((......))).	-0.1
S14	ACACGAAAAAACGUG	1	3	.(((........)))	1.0
S14	ACACGAAAAAACGUG	1	4	.(.((......)).)	2.8
S14	ACACGAAAAAACGUG	1	5	(..((......))).	2.2
S14	ACACGAAAAAACGUG	2	1	.((((......))))	-1.5
S14	ACACGAAAAAACGUG	2	2	..(((......))).	-0.1
S14	ACACGAAAAAACGUG	2	3	.(((........)))	1.0
S14	ACACGAAAAAACGUG	2	4	.(.((......)).)	2.8
S14	ACACGAAAAAACGUG	2	5	((..(......))).	2.4
S14	ACACGAAAAAACGUG	3	1	.((((......))))	-1.5
S14	ACACGAAAAAACGUG	3	2	.(((........)))	1.0
S14	ACACGAAAAAACGUG	3	3	.(.((......)).)	2.8
S14	ACACGAAAAAACGUG	3	4	((..(......))).	2.4
S14	ACACGAAAAAACGUG	3	5	..((........)).	2.4
S14	ACACGAAAAAACGUG	4	1	.((((......))))	-1.5
S14	ACACGAAAAAACGUG	4	2	..(((......))).	-0.1
S14	ACACGAAAAAACGUG	4	3	.(((........)))	1.0
S14	ACACGAAAAAACGUG	4	4	(..((......))).	2.2
S14	ACACGAAAAAACGUG	4	5	.(.((......)).)	2.8
S14	ACACGAAAAAACGUG	5	1	.((((......))))	-1.5
S14	ACACGAAAAAACGUG	5	2	...((......))..	1.6
S14	ACACGAAAAAACGUG	5	3	((..........)).	3.5
S14	ACACGAAAAAACGUG	5	4	.((..........))	4.2
S14	ACACGAAAAAACGUG	5	5	...(.(.......))	5.8
S15	ACACGAAAAAACGUGC	1	1	.((((......)))).	-2.3
S15	ACACGAAAAAACGUGC	1	2	..(((......)))..	-0.1
S15	ACACGAAAAAACGUGC	1	3	(..((......)))..	2.2
S15	ACACGAAAAAACGUGC	1	4	...((......))...	1.6
S15	ACACGAAAAAACGUGC	1	5	((..(......)))..	2.4
S15	ACACGAAAAAACGUGC	2	1	.((((......)))).	-2.3
S15	ACACGAAAAAACGUGC	2	2	.(((........))).	0.2
S15	ACACGAAAAAACGUGC	2	3	(..((......)))..	2.2
S15	ACACGAAAAAACGUGC	2	4	...((......))...	1.6
S15	ACACGAAAAAACGUGC	2	5	((..(......)))..	2.4
S15	ACACGAAAAAACGUGC	3	1	.((((......)))).	-2.3
S15	ACACGAAAAAACGUGC	3	2	..(((......)))..	-0.1
S15	ACACGAAAAAACGUGC	3	3	.(((........))).	0.2
S15	ACACGAAAAAACGUGC	3	4	((..(......)))..	2.4
S15	ACACGAAAAAACGUGC	3	5	..((........))..	2.4
S15	ACACGAAAAAACGUGC	4	1	.((((......)))).	-2.3
S15	ACACGAAAAAACGUGC	4	2	..(((......)))..	-0.1
S15	ACACGAAAAAACGUGC	4	3	...((......))...	1.6
S15	ACACGAAAAAACGUGC	4	4	((..(......)))..	2.4
S15	ACACGAAAAAACGUGC	4	5	((..........))..	3.5
S15	ACACGAAAAAACGUGC	5	1	.((((......)))).	-2.3
S15	ACACGAAAAAACGUGC	5	2	..(((......)))..	-0.1
S15	ACACGAAAAAACGUGC	5	3	.(((........))).	0.2
S15	ACACGAAAAAACGUGC	5	4	.((..........)).	3.4
S15	ACACGAAAAAACGUGC	5	5	...((........)).	3.2
S16	CCCUUACAAGG	1	1	.(((....)))	-0.1
S16	CCCUUACAAGG	1	2	((..(...)))	2.1
S16	CCCUUACAAGG	1	3	..(((...)))	2.9
S16	CCCUUACAAGG	1	4	(.((....)))	3.5
S16	CCCUUACAAGG	1	5	..((....)).	1.5
S16	CCCUUACAAGG	2	1	.(((....)))	-0.1
S16	CCCUUACAAGG	2	2	..(.(....))	5.3
S16	CCCUUACAAGG	2	3	..((....).)	5.3
S16	CCCUUACAAGG	2	4	..(.(...)).	3.4
S16	CCCUUACAAGG	2	5	(...(...).)	5.4
S16	CCCUUACAAGG	3	1	.(((....)))	-0.1
S16	CCCUUACAAGG	3	2	((.......))	2.7
S16	CCCUUACAAGG	3	3	..(((...)))	2.9
S16	CCCUUACAAGG	3	4	..((....)).	1.5
S16	CCCUUACAAGG	3	5	..((.....))	3.6
S16	CCCUUACAAGG	4	1	.(((....)))	-0.1
S16	CCCUUACAAGG	4	2	((.......))	2.7
S16	CCCUUACAAGG	4	3	..((....)).	1.5
S16	CCCUUACAAGG	4	4	(..((...)))	5.0
S16	CCCUUACAAGG	4	5	(.(.(...)))	5.4
S16	CCCUUACAAGG	5	1	.(((....)))	-0.1
S16	CCCUUACAAGG	5	2	((.(....)))	2.3
S16	CCCUUACAAGG	5	3	.(((...).))	1.8
S16	CCCUUACAAGG	5	4	.((.(...)))	1.8
S16	CCCUUACAAGG	5	5	((..(...)))	2.1
S17	CCCUUACMAGG	1	1	.(((....)))	-0.1
S17	CCCUUACMAGG	1	2	((.(...).))	2.1
S17	CCCUUACMAGG	1	3	.(((...).))	1.8
S17	CCCUUACMAGG	1	4	.((.(...)))	1.8
S17	CCCUUACMAGG	1	5	((..(...)))	2.1
S17	CCCUUACMAGG	2	1	.(((....)))	-0.1
S17	CCCUUACMAGG	2	2	.((.(...)))	1.8
S17	CCCUUACMAGG	2	3	.(((...).))	1.8
S17	CCCUUACMAGG	2	4	((.(...).))	2.1
S17	CCCUUACMAGG	2	5	((..(...)))	2.1
S17	CCCUUACMAGG	3	1	.(((....)))	-0.1
S17	CCCUUACMAGG	3	2	((.(....)))	2.3
S17	CCCUUACMAGG	3	3	.((.(...)))	1.8
S17	CCCUUACMAGG	3	4	.((......))	1.8
S17	CCCUUACMAGG	3	5	((.......))	2.7
S17	CCCUUACMAGG	4	1	.(((....)))	-0.1
S17	CCCUUACMAGG	4	2	((..(...)))	2.1
S17	CCCUUACMAGG	4	3	((.(....)))	2.3
S17	CCCUUACMAGG	4	4	.(((...).))	1.8
S17	CCCUUACMAGG	4	5	((.......))	2.7
S17	CCCUUACMAGG	5	1	.(((....)))	-0.1
S17	CCCUUACMAGG	5	2	.((.(...)))	1.8
S17	CCCUUACMAGG	5	3	((.(....)))	2.3
S17	CCCUUACMAGG	5	4	((.(...).))	2.1
S17	CCCUUACMAGG	5	5	.(((...).))	1.8
S18	GCGCAUCGGCGC	1	1	((((...).)))	-0.4
S18	GCGCAUCGGCGC	1	2	(((......)))	-0.4
S18	GCGCAUCGGCGC	1	3	.(((....))).	-1.0
S18	GCGCAUCGGCGC	1	4	(.((....)).)	2.2
S18	GCGCAUCGGCGC	1	5	(((...)...))	2.0
S18	GCGCAUCGGCGC	2	1	((((....))))	-3.6
S18	GCGCAUCGGCGC	2	2	((((...).)))	-0.4
S18	GCGCAUCGGCGC	2	3	.(((....))).	-1.0
S18	GCGCAUCGGCGC	2	4	(((......)))	-0.4
S18	GCGCAUCGGCGC	2	5	(((...)...))	2.0
S18	GCGCAUCGGCGC	3	1	((((....))))	-3.6
S18	GCGCAUCGGCGC	3	2	(((...)...))	2.0
S18	GCGCAUCGGCGC	3	3	(((...).))..	0.7
S18	GCGCAUCGGCGC	3	4	((.(...)))..	0.7
S18	GCGCAUCGGCGC	3	5	((.(...)..))	2.0
S18	GCGCAUCGGCGC	4	1	((((....))))	-3.6
S18	GCGCAUCGGCGC	4	2	((((...).)))	-0.4
S18	GCGCAUCGGCGC	4	3	.(((....))).	-1.0
S18	GCGCAUCGGCGC	4	4	(((......)))	-0.4
S18	GCGCAUCGGCGC	4	5	((.(....).))	2.2
S18	GCGCAUCGGCGC	5	1	(((......)))	-0.4
S18	GCGCAUCGGCGC	5	2	.(((....))).	-1.0
S18	GCGCAUCGGCGC	5	3	(((...).))..	0.7
S18	GCGCAUCGGCGC	5	4	(((...)...))	2.0
S18	GCGCAUCGGCGC	5	5	((.(...)..))	2.0
S19	GCGCMUCGGCGC	1	1	((((....))))	-3.6
S19	GCGCMUCGGCGC	1	2	((((...).)))	-0.4
S19	GCGCMUCGGCGC	1	3	(((......)))	-0.4
S19	GCGCMUCGGCGC	1	4	.(((....))).	-1.0
S19	GCGCMUCGGCGC	1	5	(.((....)).)	2.2
S19	GCGCMUCGGCGC	2	1	((((....))))	-3.6
S19	GCGCMUCGGCGC	2	2	((((...).)))	-0.4
S19	GCGCMUCGGCGC	2	3	(((......)))	-0.4
S19	GCGCMUCGGCGC	2	4	.(((....))).	-1.0
S19	GCGCMUCGGCGC	2	5	(((...)...))	2.0
S19	GCGCMUCGGCGC	3	1	((((....))))	-3.6
S19	GCGCMUCGGCGC	3	2	.(((....))).	-1.0
S19	GCGCMUCGGCGC	3	3	(((......)))	-0.4
S19	GCGCMUCGGCGC	3	4	(((...)...))	2.0
S19	GCGCMUCGGCGC	3	5	(.((....)).)	2.2
S19	GCGCMUCGGCGC	4	1	((((....))))	-3.6
S19	GCGCMUCGGCGC	4	2	(((......)))	-0.4
S19	GCGCMUCGGCGC	4	3	.(((....))).	-1.0
S19	GCGCMUCGGCGC	4	4	((.(...)))..	0.7
S19	GCGCMUCGGCGC	4	5	((.(....).))	2.2
S19	GCGCMUCGGCGC	5	1	.(((....))).	-1.0
S19	GCGCMUCGGCGC	5	2	((.(...)))..	0.7
S19	GCGCMUCGGCGC	5	3	((........))	2.1
S19	GCGCMUCGGCGC	5	4	..((....))..	0.6
S19	GCGCMUCGGCGC	5	5	((......))..	0.7
S20	UCCCUUACMAGGA	1	1	((.((....))))	1.1
S20	UCCCUUACMAGGA	1	2	..(((...).)).	0.1
S20	UCCCUUACMAGGA	1	3	.((.(....))).	0.6
S20	UCCCUUACMAGGA	1	4	((..(....).))	3.2
S20	UCCCUUACMAGGA	1	5	((.(......)))	3.0
S20	UCCCUUACMAGGA	2	1	(.(((....))))	0.2
S20	UCCCUUACMAGGA	2	2	((..((...))))	2.6
S20	UCCCUUACMAGGA	2	3	((.((...).)))	3.0
S20	UCCCUUACMAGGA	2	4	((...(....)))	3.2
S20	UCCCUUACMAGGA	2	5	(..((....))).	2.8
S20	UCCCUUACMAGGA	3	1	.((.((...))).	3.3
S20	UCCCUUACMAGGA	3	2	..(.((....)).	3.3
S20	UCCCUUACMAGGA	3	3	(...((...))))	4.3
S20	UCCCUUACMAGGA	3	4	(((.((...))))	5.4
S20	UCCCUUACMAGGA	3	5	(..(.(...).))	5.4
S20	UCCCUUACMAGGA	4	1	(((.(...).)))	-0.3
S20	UCCCUUACMAGGA	4	2	(((.......)))	0.3
S20	UCCCUUACMAGGA	4	3	(.(((....))))	0.2
S20	UCCCUUACMAGGA	4	4	..(((....))).	-1.8
S20	UCCCUUACMAGGA	4	5	..((.(...))).	0.1
S20	UCCCUUACMAGGA	5	1	.(.(.(...))).	3.7
S20	UCCCUUACMAGGA	5	2	..(..(....)).	3.6
S20	UCCCUUACMAGGA	5	3	..(........).	3.5
S20	UCCCUUACMAGGA	5	4	((..((..)))).	2.9
S20	UCCCUUACMAGGA	5	5	(.((.(...)).)	5.4
